# Symbiotic cyanobacteria communities in hornworts across time, space, and host species

**DOI:** 10.1101/2020.06.18.160382

**Authors:** Jessica M. Nelson, Duncan A. Hauser, Fay-Wei Li

## Abstract

**Rationale:** While plant-microbe interactions have been intensively studied in mycorrhizal and rhizobial symbioses, much less is known about plant symbioses with nitrogen-fixing cyanobacteria. Here we focused on hornworts (a bryophyte lineage), and investigated the diversity of their cyanobionts and how these communities are shaped by spatial, temporal, and host factors.

**Method:** We carried out repeated samplings of hornwort and soil samples in upstate New York throughout the growing season. Three sympatric hornwort species were included, allowing us to directly compare partner specificity and selectivity. To profile cyanobacteria communities, we established a new metabarcoding protocol targeting *rbcL-X* with PacBio long reads.

**Results:** Hornwort cyanobionts have a high phylogenetic diversity, including clades that do not contain other known plant or lichen symbionts. While the sympatric hornwort species have similarly low specificity, they exhibit different preferences toward cyanobionts, although this depended on what cyanobacteria were present in the soil. Cyanobacterial communities varied spatially, even at small scales, but time did not play a major organizing role.

**Conclusion.:** This study highlights the importance of sampling soil and sympatric species to infer partner compatibility and preference, and marks a critical step toward better understanding the ecology and evolution of plant-cyanobacteria symbiosis.
