## Supplementary material for "Symbiotic cyanobacteria communities in hornworts across time, space, and host species": Table S1

### Sheet: Sheet1
Table S1. The barcode sequences used in PCR primers.
Primer	Barcode	Barcode sequence	Full primer sequence 5'-3' (pad+barcode+primer)
CW	F1	GCGCTCTGTGTGCAGC	GGTAGGCGCTCTGTGTGCAGCCGTAGCTTCCGGTGGTATCCACGT
CW	F2	TCATGAGTCGACACTA	GGTAGTCATGAGTCGACACTACGTAGCTTCCGGTGGTATCCACGT
CW	F3	TATCTATCGTATACGC	GGTAGTATCTATCGTATACGCCGTAGCTTCCGGTGGTATCCACGT
CW	F4	ATCACACTGCATCTGA	GGTAGATCACACTGCATCTGACGTAGCTTCCGGTGGTATCCACGT
CW	F5	ACGTACGCTCGTCATA	GGTAGACGTACGCTCGTCATACGTAGCTTCCGGTGGTATCCACGT
CW	F6	TGTGAGTCAGTACGCG	GGTAGTGTGAGTCAGTACGCGCGTAGCTTCCGGTGGTATCCACGT
CW	F7	AGAGACACGATACTCA	GGTAGAGAGACACGATACTCACGTAGCTTCCGGTGGTATCCACGT
CW	F8	CTGCTAGAGTCTACAG	GGTAGCTGCTAGAGTCTACAGCGTAGCTTCCGGTGGTATCCACGT
CW	F9	AGCACTCGCGTCAGTG	GGTAGAGCACTCGCGTCAGTGCGTAGCTTCCGGTGGTATCCACGT
CW	F10	TCATGCACGTCTCGCT	GGTAGTCATGCACGTCTCGCTCGTAGCTTCCGGTGGTATCCACGT
CW	F11	AGAGCATCTCTGTACT	GGTAGAGAGCATCTCTGTACTCGTAGCTTCCGGTGGTATCCACGT
CW	F12	CGCATCGACTACGCTA	GGTAGCGCATCGACTACGCTACGTAGCTTCCGGTGGTATCCACGT
CX	R1	TCATATGTAGTACTCT	CCATCTCATATGTAGTACTCTGGGGCAGGTAAGAAAGGGTTTCGTA
CX	R2	GCGATCTATGCACACG	CCATCGCGATCTATGCACACGGGGGCAGGTAAGAAAGGGTTTCGTA
CX	R3	TGCAGTCGAGATACAT	CCATCTGCAGTCGAGATACATGGGGCAGGTAAGAAAGGGTTTCGTA
CX	R4	GACTCTGCGTCGAGTC	CCATCGACTCTGCGTCGAGTCGGGGCAGGTAAGAAAGGGTTTCGTA
CX	R5	TACAGCGACGTCATCG	CCATCTACAGCGACGTCATCGGGGGCAGGTAAGAAAGGGTTTCGTA
CX	R6	GCGCAGACTACGTGTG	CCATCGCGCAGACTACGTGTGGGGGCAGGTAAGAAAGGGTTTCGTA
CX	R7	GTCTCTGCGATACAGC	CCATCGTCTCTGCGATACAGCGGGGCAGGTAAGAAAGGGTTTCGTA
CX	R8	AGTATGAGATAGCTCG	CCATCAGTATGAGATAGCTCGGGGGCAGGTAAGAAAGGGTTTCGTA
