## Supplementary material for "Symbiotic cyanobacteria communities in hornworts across time, space, and host species": Table S2

### Sheet: Sheet1
Table S2. PCR recipe.
PCR Mix
Ingredient	Concentration	For 1 rxn (uL)
Water		8.75
Buffer	5x	5
dNTPs	1 mM each	5
BSA	10 mg/mL	2.5
Forward primer	10 uM	1.25
Reverse primer	10 uM	1.25
Phusion		0.25
Sample		1
PCR Program
Temperature (C)	Time (min)
98	05:00:00
98	00:10:00	repeated 35x
65	00:30:00
72	01:00:00
72	07:00:00
