## Supplementary material for "Symbiotic cyanobacteria communities in hornworts across time, space, and host species": Table S3

### Sheet: Sheet1
Table S3. PERMANOVA table based on weighted unifrac distance.
Full dataset Potato Hill + Grossman Pond)
		Df	SumsOfSqs	MeanSqs	F.Model	R2	Pr(>F)
Variable	Site	1	0.7706	0.77056	101.505	0.21849	9.999e-05
	Quadrat	3	0.407	0.13567	17.872	0.11541	9.999e-05
	Time point	3	0.1099	0.03664	4.826	0.03117	9.999e-05
	Sample type (soil vs plant)	1	0.4553	0.45528	59.973	0.12909	9.999e-05
	Residuals	235	1.784	0.00759	0.50584
	Total	243	3.5267	1
Potato Hill dataset
		Df	SumsOfSqs	MeanSqs	F.Model	R2	Pr(>F)
Variable	Quadrat	2	0.33999	0.16999	20.53	0.14719	9.999e-05
	Time point	3	0.14129	0.0471	5.688	0.06117	9.999e-05
	Sample type (soil vs plant)	1	0.32992	0.32992	39.845	0.14283	9.999e-05
	Residuals	181	1.4987	0.00828	0.64882
	Total	187	2.3099	1
Grossman Pond dataset
		Df	SumsOfSqs	MeanSqs	F.Model	R2	Pr(>F)
Variable	Quadrat	1	0.05986	0.05986	11.469	0.10224	9.999e-05
	Time point	3	0.01315	0.004382	0.84	0.02246	0.559
	Sample type (soil vs plant)	1	0.25149	0.251493	48.185	0.42956	9.999e-05
	Residuals	50	0.26097	0.005219	0.44574
	Total	55	0.58547	1
