## Supplementary material for "Symbiotic cyanobacteria communities in hornworts across time, space, and host species": Table S4

### Sheet: Sheet1
Table S4. Statistics on the core cyanobacteria in different datasets.
Set	Over 75%	50-75.9%	25-49.9%	# Core Members	Highest Percent	# clades	Clades
All	none	none	7, 4, 2	3	0.352459	3	III, I, 3
All soil	none	none	7,4	2	0.368421	2	III, I
All plants	none	none	7, 2, 4, 3	4	0.345238	3	III, I, 3
GP all	none	none	10, 18, 23, 29, 19, 60	6	0.446429	3	3, 1, III
GP soil	none	29, 18, 23, 19	60, 10, 26, 98, 100, 166	10	0.642857	4+	III, 1, 3, Cyl
GP plants	none	none	10, 14, 9, 120	4	0.464286	1	3
PH all	none	none	7, 4, 2, 3, 5, 1	6	0.457447	3	III, I, 3
PH soil	none	7	4, 5, 1, 11, 6	6	0.583333	2	III, I
PH plants	none	none	7, 4, 2, 3, 5	5	0.414286	3	III, I, 3
