## Supplementary material for "Symbiotic cyanobacteria communities in hornworts across time, space, and host species": Table S5

### Sheet: Sheet1
Table S5. Comparison of cyanobacteria alpha diversity indices among the sampled species. PD: Phylogenetic Diversity. MPD: Mean Pairwise Distance.
Species	Site	Chao1	Shannon	Simpson	PD	MPD
Anthoceros agrestis	PotatoHill	39	2.49497	0.866985	3.46516	0.431079
Phaeoceros carolinianus	PotatoHill	44	2.74815	0.906672	3.30807	0.446821
Notothylas orbicularis	PotatoHill	47	2.64255	0.89583	3.70529	0.504146
Notothylas orbicularis	GrossmanPond	40	2.77007	0.900446	3.19546	0.185289
Notothylas orbicularis	PotatoHill + GrossmanPond	82	3.32822	0.946054	4.87808	0.456753
